# *BrphyB* is critical for rapid recovery to darkness in mature *Brassica rapa* leaves

**DOI:** 10.1101/2020.05.22.111245

**Authors:** Andrej A. Arsovski, Joseph E. Zemke, Morgan Hamm, Lauren Houston, Andrés Romanowski, Karen J. Halliday, Nathalie Nesi, Jennifer L. Nemhauser

## Abstract

Crop biomass and yield are tightly linked to how the light signaling network translates information about the environment into allocation of resources, including photosynthates. Once activated, the phytochrome (phy) class of photoreceptors signal and re-deploy carbon resources to alter growth, plant architecture, and reproductive timing. *Brassica rapa* has been used as a crop model to test for conservation of the phytochrome–carbon network. *B. rapa phyB* mutants have significantly decreased or absent CO_2_-stimulated growth responses in seedlings, and adult plants have reduced chlorophyll levels, photosynthetic rate, stomatal index, and seed yield. Here, we examine the transcriptomic response of adult wild-type and *BrphyB* leaves to darkening and recovery in light. Three days of darkness was sufficient to elicit a response in wild type leaves suggesting a shift from carbon fixation and nutrient acquisition to active redistribution of cellular resources. Upon a return to light, wild-type leaves appeared to transcriptionally return to a pre-darkness state restoring a focus on nutrient acquisition. Overall, *BrphyB* mutant plants have a similar response with key differences in genes involved in photosynthesis and light response which deviate from the wild type transcriptional dynamics. Genes targeted to the chloroplast are especially affected. Adult *BrphyB* mutant plants had fewer, larger chloroplasts, further linking phytochromes, chloroplast development, photosynthetic deficiencies and optimal resource allocation.
