## Supplemental Table 1 for "*BrphyB* is critical for rapid recovery to darkness in mature *Brassica rapa* leaves"

### Sheet: Info
Supplementary Table 1: Gene expression comparison between BrphyB and wild type leaves in the Pre condition

### Sheet: Down-regulated in phyB mutant
Gene_ID	WT.P_Avg_CPM	phyB.P_Avg_CPM	logFC	logCPM	PValue	FDR	A._thaliana_best_hit	Symbol	Description
BraA01002310	2.02513	0.0611683	4.83307	0.408409	2.4196e-06	0.000488263	AT3G30280		HXXXD-type acyl-transferase family protein
BraA03005500	1.86867	0.0577735	4.73025	-0.972257	2.23797e-06	0.000457476	AT4G24040	TRE1	trehalase 1
BraA02000132	1.15908	0.0322815	4.70814	-0.509194	1.8421e-06	0.00039182	AT5G04040	SDP1	Encodes a triacylglycerol lipase that is involved in storage lipid breakdown
BraA09005649	17.9424	2.01796	3.12626	3.12755	3.04277e-16	5.98664e-13	AT3G63520	CCD1	Encodes a protein with 9-cis-epoxycarotenoid dioxygenase activity. The enzyme was shown to act on a variety of carotenoids.
BraA03004939	20.5285	2.96532	2.78207	3.66904	1.25116e-05	0.00189358	AT4G15680	GRXS4	Encodes a member of the CC-type glutaredoxin (ROXY) family
BraA09005648	19.747	3.06919	2.68001	3.65101	8.1265e-09	3.59718e-06	AT3G63520	CCD1	Encodes a protein with 9-cis-epoxycarotenoid dioxygenase activity. The enzyme was shown to act on a variety of carotenoids.
BraA07002218	971.728	158.641	2.60917	8.65931	7.70413e-09	3.56656e-06	AT3G59960	ASHH4	histone-lysine N-methyltransferase ASHH4
BraA05002723	20.6025	3.41886	2.59261	3.41391	0.000644586	0.0357246	AT5G38520	CLD1	CLD1 and CHLG form a salvage cycle in recycling chlorophyll, involved in steady-state chlorophyll turnover
BraA01000296	145.362	24.4936	2.57151	5.36129	0.000652273	0.0358978	AT4G35770	SEN1	Senescence-associated gene that is strongly induced by phosphate starvation
BraA07001444	23.0073	3.867	2.56862	3.6522	1.8126e-13	3.17004e-10	AT1G22400	UGT85A1	UDP-Glycosyltransferase superfamily protein
BraA04001553	44.7392	7.58673	2.55223	4.45709	1.95031e-05	0.00271662	AT2G21650	MEE3	Homeodomain-like superfamily protein
BraA01000675	109.759	19.3517	2.49977	5.94645	3.83325e-05	0.00453374	AT1G77520		O-methyltransferase family protein
BraA02002123	14.9253	2.68283	2.46986	3.11977	8.85374e-06	0.00148253	AT1G69840	HIR1	SPFH/Band 7/PHB domain-containing membrane-associated protein family
BraA03003874	44.7604	9.29958	2.27268	4.93413	1.71569e-24	4.50083e-21	AT3G13930	MTE2-2	Encodes a subunit of the mitochondrial pyruvate dehydrogenase complex.
BraA03000788	22.5277	5.20239	2.12554	3.55074	8.08367e-07	0.000207471	AT5G16370	AAE5	acyl activating enzyme 5
BraA03004932	88.5643	20.4792	2.11192	6.41598	3.72663e-07	0.000112802	AT4G15530	PPDK	Encodes a dual-targeted protein believed to act as a pyruvate, orthophosphate dikinase; PPDK may play a role in remobilizing nitrogen during leaf senescence in Arabidopsis
BraA09004349	21.3304	5.03276	2.0864	3.98047	0.00102032	0.0479399	AT1G22360	UGT85A2	UDP-glucosyl transferase 85A2
BraA03000302	96.665	23.1205	2.06456	5.79622	9.71845e-09	4.13428e-06	AT5G07200	GA20OX3	gibberellin 20-oxidase 3
BraA10002309	51.0962	12.1944	2.05622	4.84562	1.70923e-24	4.50083e-21	AT5G13280	AK-LYS1	aspartate kinase 1, inhibited by Lys and S-adenosylmethionine.
BraA09000297	28.902	7.09577	2.01476	4.09838	1.12931e-05	0.00177074	AT3G26280	CYP71B4	cytochrome P450, family 71, subfamily B, polypeptide 4
BraA04002996	240.802	62.9563	1.93579	6.99934	1.95378e-30	7.68812e-27	AT2G41560	ACA4	autoinhibited Ca(2 )-ATPase, isoform 4
BraA03000025	14.0625	3.80493	1.90772	2.92498	1.43887e-06	0.000314554	AT5G01610		hypothetical protein (Protein of unknown function, DUF538)
BraA08001511	10.8301	3.29986	1.708	2.81636	0.000341687	0.022316	AT4G21534	SPHK2	Diacylglycerol kinase family protein
BraA07000829	41.72	13.052	1.67088	4.92157	0.000113762	0.00983853	AT3G23930		troponin T, skeletal protein
BraA03005248	4.03822	1.27715	1.65095	1.21864	0.000940469	0.0454079	AT4G20200		Terpenoid cyclases/Protein prenyltransferases superfamily protein
BraA06002227	186.962	61.572	1.60082	6.66646	8.45428e-06	0.00144642	AT1G20620	CAT3	catalase 3
BraA05001046	12.1206	3.94637	1.59114	2.39294	0.000388889	0.0243869	AT2G36026		Ovate family protein
BraA03000256	13.2229	4.3991	1.57644	2.83973	0.000568506	0.032658	AT5G06270	GIR1	Interacts with GL2.
BraA03000160	11.2129	3.85138	1.55019	3.07537	3.60953e-09	2.02907e-06	AT5G04250		Cysteine proteinases superfamily protein
BraA03001712	17.0032	5.79549	1.55003	3.39393	3.59222e-05	0.00448119	AT2G30520	RPT2	Phototropic-responsive NPH3 family protein
BraA06000306	11.624	4.08189	1.50552	2.43475	1.129e-05	0.00177074	AT5G44310		Late embryogenesis abundant protein (LEA) family protein
BraA02001153	18.1346	6.43443	1.46621	3.33439	0.000526128	0.0307803	AT5G59850		Ribosomal protein S8 family protein
BraA05001513	16.3182	5.85803	1.46178	3.31539	8.74345e-05	0.00800128	AT1G06680	PSBP-1	photosystem II subunit P-1
BraA03000200	58.3631	21.339	1.45169	5.17581	4.55627e-07	0.000133351	AT5G04980		DNAse I-like superfamily protein
BraA03000630	33.4754	12.7062	1.4054	4.24882	4.46972e-05	0.0050403	AT5G13880		cotton fiber protein
BraA03000835	118.665	44.7155	1.40195	5.99054	4.11829e-11	4.05137e-08	AT5G17230	PSY	PHYTOENE SYNTHASE
BraA09005802	41.6303	16.0718	1.37837	4.42267	3.80802e-06	0.000705156	AT1G57820	VIM1	Zinc finger (C3HC4-type RING finger) family protein
BraA08003146	28.5674	11.1195	1.37157	4.34978	0.000132951	0.0110722	AT1G21230	WAK5	wall associated kinase 5
BraA07002962	8177.66	3188.6	1.35211	12.1329	8.97262e-08	3.00487e-05	AT1G67740	PSBY	photosystem II BY
BraA07002321	44.2248	17.4304	1.34019	4.60473	0.00024082	0.0172296	AT3G62150	ABCB21	Encodes a facultative transporter controlling auxin concentrations in plant cells.
BraA06002322	445.516	177.228	1.32753	7.94753	1.74013e-06	0.000375201	AT1G21500		hypothetical protein
BraA03000248	236.382	95.3129	1.30186	7.03327	0.000208981	0.0155894	AT2G47990	SWA1	transducin family protein / WD-40 repeat family protein
BraA04001203	54.1564	21.9578	1.29653	5.07148	1.97341e-05	0.00272469	AT5G38865		hypothetical protein
BraA03000246	120.145	49.4707	1.27404	6.33933	2.99397e-09	1.74537e-06	AT5G06110	GLSA2	Encodes a ZRF1 chromatin regulator
BraA03000360	96.9344	40.3185	1.26736	5.88502	4.99743e-10	3.74569e-07	AT5G08280	HEMC	Encodes a protein with porphobilinogen deaminase activity. This protein is targeted to the chloroplast.
BraA05003942	10.4691	4.32055	1.26014	2.86483	9.60804e-05	0.00864174	AT3G11660	NHL1	NDR1/HIN1-like 1
BraA01004266	15.3589	6.50753	1.24427	3.53951	2.81187e-06	0.000539742	AT3G11660	NHL1	NDR1/HIN1-like 1
BraA08001598	246.993	104.962	1.2365	7.5806	0.000640508	0.035624	AT4G22690	CYP706A1	cytochrome P450, family 706, subfamily A, polypeptide 1
BraA07003366	25.8065	10.9568	1.23462	4.34206	0.000481885	0.028637	AT1G70300	KUP6	potassium transporter
BraA03000381	84.9232	36.2861	1.23015	5.73111	0.000136576	0.0113143	AT5G08520	MYBS2	Duplicated homeodomain-like superfamily protein
BraA10000990	1308.82	559.643	1.22027	9.63198	1.22068e-11	1.37239e-08	AT5G54270	LHCB3	light-harvesting chlorophyll B-binding protein 3
BraA03000328	59.1237	25.6145	1.20415	5.30138	1.03169e-06	0.000248087	AT5G07740		actin binding protein
BraA09005752	11.1073	4.8069	1.20135	2.87171	0.000272939	0.0190091	AT2G23200		Protein kinase superfamily protein
BraA03000245	89.851	38.9028	1.20077	5.99109	8.17229e-07	0.000207471	AT5G06110	GLSA2	Encodes a ZRF1 chromatin regulator
BraA09006187	1197.12	520.391	1.19983	9.47702	5.51582e-10	3.94632e-07	AT1G15820	LHCB6	light harvesting complex photosystem II subunit 6
BraA06001592	74.3197	32.5759	1.18996	5.64825	0.000183607	0.014378	AT1G14040		EXS (ERD1/XPR1/SYG1) family protein
BraA03000398	50.8327	22.4775	1.18707	5.21383	8.36343e-12	1.097e-08	AT5G08630		DDT domain-containing protein
BraA03000159	17.5762	7.82922	1.15538	3.74962	1.2574e-06	0.000286832	AT5G04170		Calcium-binding EF-hand family protein
BraA03004934	502.914	227.075	1.14441	8.1977	2.5639e-05	0.00339125	AT4G15560	CLA1	Deoxyxylulose-5-phosphate synthase, essential for chloroplast development
BraA06003560	39.4377	17.8747	1.13963	4.39559	0.000736333	0.0382407	AT5G23870		Pectinacetylesterase family protein
BraA01001156	78.9685	35.919	1.13178	5.34826	0.000395107	0.0245809	AT4G19420		Pectinacetylesterase family protein
BraA03000304	62.2684	28.9239	1.1071	5.46569	1.01082e-09	6.9175e-07	AT5G07240	IQD24	IQ-domain 24
BraA06004900	9.90233	4.72405	1.09494	3.06266	0.000980872	0.0468351	AT1G56130		Leucine-rich repeat transmembrane protein kinase
BraA03002830	971.83	458.201	1.08118	9.15796	7.49977e-07	0.000200079	AT4G09010	TL29	ascorbate peroxidase 4
BraA09004990	35.484	16.8548	1.07719	4.52825	6.73151e-11	5.57652e-08	AT3G56270		WEB family protein (DUF827)
BraA10003000	83.2115	39.451	1.07598	5.60887	0.000591463	0.0333678	AT5G04220	SYTC	Calcium-dependent lipid-binding (CaLB domain) family protein
BraA06001292	13.3063	6.34736	1.0751	3.24562	0.000482136	0.028637	AT1G09470	NEAP3	Mutants have altered nuclear morphology and chromatin structure
BraA05003243	32.1932	15.4679	1.06198	4.19922	4.98005e-07	0.00014252	AT3G58970	MGT6	magnesium transporter 6
BraA03000378	359.55	175.13	1.04336	8.08839	5.43361e-11	4.75139e-08	AT5G08450	HDC1	Component of histone-deacetylase complexes
BraA03000618	48.8118	23.584	1.04054	4.81339	0.000140522	0.0115802	AT5G13710	SMT1	SMT1 controls the level of cholesterol in plants
BraA10002002	83.137	40.0709	1.04044	5.57788	0.000293812	0.0200199	AT5G17520	RCP1	Encodes a maltose transporter that is expressed in leaves and roots.
BraA01004692	53.5351	25.9107	1.03685	4.97036	0.000343374	0.0223335	AT3G03050	CSLD3	cellulose synthase-like D3
BraA09004268	18.3709	9.01816	1.03513	3.97988	0.000910438	0.0443662	AT1G23200		Plant invertase/pectin methylesterase inhibitor superfamily
BraA03000329	16.895	8.28716	1.03322	3.62616	5.50697e-05	0.00581743	AT5G07790		hypothetical protein
BraA03000016	21.707	10.6592	1.03179	3.88954	0.000200739	0.0151596	AT5G01720	RAE1	RAE1 is an F-box protein component of a SCF-type E3 ligase complex. It is part of an alumium induced regulatory loop
BraA03000421	93.6783	45.9897	1.03041	5.95374	1.03167e-07	3.38303e-05	AT5G09760		Plant invertase/pectin methylesterase inhibitor superfamily
BraA03000172	33.2612	16.4688	1.0252	4.69697	0.000197859	0.0150449	AT5G04490	VTE5	phytol kinase 1 VTE5
BraA07001021	233.119	115.274	1.0138	7.19842	0.000574559	0.0327665	AT1G29930	CAB1	chlorophyll A/B binding protein 1
BraA06001733	26.1262	13.0438	1.01319	4.40978	2.08883e-08	8.01907e-06	AT1G15470		Transducin/WD40 repeat-like superfamily protein
Note: These genes show strong enrichment for GO cellular location annotations in the chloroplast (PSII, envelope & stroma)

### Sheet: Up-regulated in phyB mutant
Gene_ID	WT.P_Avg_CPM	phyB.P_Avg_CPM	logFC	logCPM	PValue	FDR	A._thaliana_best_hit	Symbol	Description
BraA10000108	0	10.6705	-9.65369	2.03771	2.14458e-32	1.12519e-28	AT1G02340	HFR1	Encodes a light-inducible, nuclear bHLH protein involved in phytochrome signaling
BraA03002626	0	4.0887	-8.25306	0.829991	3.07901e-11	3.2309e-08	AT5G52940	DOB5	hypothetical protein (DUF295)
BraA09006785	0	3.98637	-8.24891	-0.344639	0.000713331	0.0375187	AT1G06080	ADS1	Encodes a protein homologous to delta 9 acyl-lipid desaturases of cyanobacteria and acyl-CoA desaturases of yeast and mammals
BraA03005048	0	1.32814	-6.67444	-0.911041	1.21137e-05	0.00185116	AT4G17030	EXLB1	expansin-like B1
BraA02000242	0.0307354	3.57712	-6.33784	0.95828	2.20417e-09	1.38775e-06	AT5G07200	GA20OX3	gibberellin 20-oxidase 3
BraA09006975	0.610767	31.7843	-5.76355	3.31864	1.20159e-41	1.89131e-37	AT1G02340	HFR1	Encodes a light-inducible, nuclear bHLH protein involved in phytochrome signaling
BraA05000169	0.355544	17.8411	-5.6417	2.74648	9.34985e-40	7.35833e-36	AT2G46970	PIL1	PHYTOCHROME INTERACTING FACTOR 3-LIKE 1 (PIL1)
BraA09005457	0	0.551705	-5.42486	-1.19036	4.66137e-05	0.00509514	AT3G62090	PIF6	PHYTOCHROME-INTERACTING FACTOR 6 (PIF6)
BraA01000130	0.401033	9.69909	-4.78181	1.3688	8.75067e-06	0.00148103	AT4G37770	ACS8	Encodes an auxin inducible ACC synthase.
BraA03004240	0.0573463	1.94797	-4.6919	-0.174036	1.30356e-10	1.0259e-07	AT3G21330		basic helix-loop-helix (bHLH) DNA-binding superfamily protein
BraA01000203	0.0522069	1.58697	-4.43796	1.94637	7.07523e-05	0.00687433	AT4G37150	MES9	Encodes a protein shown to have carboxylesterase activity, methyl salicylate esterase activity, methyl jasmonate esterase activity, and methyl IAA esterase activity in vitro.
BraA04000504	0.0594085	1.4918	-4.31059	-0.445208	0.000108638	0.0096062	AT3G55240		Overexpression leads to PEL (Pseudo-Etiolation in Light)
BraA07003741	1.9474	38.6215	-4.286	3.26618	1.82788e-09	1.19879e-06	AT1G75030	TLP-3	encodes a PR5-like protein
BraA05002634	0.18235	3.70488	-4.21268	-0.00380921	0.000208876	0.0155894	AT3G21330		basic helix-loop-helix (bHLH) DNA-binding superfamily protein
BraA09001300	0.492997	7.9948	-4.08338	1.57959	4.06584e-12	5.81785e-09	AT1G20750		RAD3-like DNA-binding helicase protein
BraA02001060	0.111615	2.03671	-3.91356	-0.255218	1.51591e-05	0.00222994	AT5G22500	FAR1	alcohol-forming fatty acyl-CoA reductase
BraA03002625	0.993728	13.0843	-3.67791	2.71977	1.92895e-17	4.33738e-14	AT5G52930		hypothetical protein (DUF295)
BraA07003776	1.21178	15.4116	-3.62981	2.4495	5.0477e-06	0.000913228	AT1G75450	CKX5	cytokinin oxidase 5, catalyzes the degradation of cytokinin
BraA03004409	0.648704	7.81138	-3.6057	1.65262	2.65334e-07	8.35272e-05	AT3G25190		Vacuolar iron transporter (VIT) family protein
BraA06002044	0.0235337	0.523055	-3.59366	-1.0405	0.0010008	0.0473049	AT1G18710	MYB47	myb domain protein 47
BraA06003425	0.920614	10.6613	-3.43992	2.98569	6.99076e-05	0.00686345	AT2G18193		P-loop containing nucleoside triphosphate hydrolases superfamily protein
BraA01000624	0.580032	5.65654	-3.31254	1.24084	3.66073e-05	0.00448119	AT4G32280	IAA29	indole-3-acetic acid inducible 29
BraA10002904	0.189418	1.84694	-3.04584	0.286992	2.35564e-05	0.0032225	AT5G09570		Cox19-like CHCH family protein
BraA02003347	0.127947	1.30836	-3.03897	-0.0930498	0.000246242	0.0175378	AT2G01520	MLP328	major latex protein-328
BraA10000910	0.290996	2.2472	-2.94506	0.656543	0.000114744	0.00986927	AT5G53200	TRY	Homeodomain-like superfamily protein
BraA05004259	0.432972	3.6886	-2.9297	1.80615	0.000698587	0.0371907	AT3G07390	AIR12	auxin-induced in root cultures-like protein
BraA10002784	4.08921	30.4329	-2.87502	3.62703	3.09678e-05	0.00399535	AT5G07200	GA20OX3	gibberellin 20-oxidase 3
BraA06002134	1.66522	12.2114	-2.83914	2.53693	0.000182515	0.0143639	AT1G19670	CLH1	chlorophyllase 1, first enzyme involved in chlorophyll degradation
BraA05000507	4.98158	32.8714	-2.69757	4.33972	1.364e-06	0.000306705	AT2G43520	TI2	trypsin inhibitor protein 2
BraA09002904	3.19968	20.1495	-2.67543	3.20187	8.01347e-06	0.0013922	AT4G08780		Peroxidase superfamily protein
BraA09000592	0.776949	5.26617	-2.64086	2.17488	0.000201294	0.0151596	AT5G26280		TRAF-like family protein
BraA07003442	2.21016	13.4789	-2.62948	2.89285	9.25782e-12	1.12091e-08	AT1G71110		transmembrane protein
BraA08002297	4.36394	23.5852	-2.40836	3.96366	0.000214013	0.0158148	AT4G35720		DUF241 domain protein, putative (DUF241)
BraA03004408	21.0421	111.356	-2.39605	6.36326	3.85973e-05	0.00453374	AT3G25180	CYP82G1	Encodes a cytochrome P450 monooxygenase (CYP82G1) that catalyzes the production of two volatile homoterpenes, TMTT and DMNT
BraA10001437	4.09323	21.2025	-2.36603	2.9235	6.26664e-05	0.00632288	AT5G59010	BSK5	kinase with tetratricopeptide repeat domain-containing protein
BraA08001546	2.4326	12.3689	-2.35399	2.0712	5.77213e-05	0.00597413	AT4G21070	BRCA1	breast cancer susceptibility1
BraA01001344	0.99873	4.89075	-2.24271	2.02014	2.93798e-05	0.00382181	AT4G21895		DNA binding protein
BraA08000203	21.9552	105.547	-2.23946	5.41729	0.000113301	0.00983853	AT2G18660	PNP-A	plant natriuretic peptide A
BraA02002842	2.60624	12.4826	-2.22746	3.28272	0.00032551	0.0214373	AT1G80130		Tetratricopeptide repeat (TPR)-like superfamily protein
BraA05004208	10.9465	49.5245	-2.16901	4.63737	2.408e-09	1.45776e-06	AT3G08030		DNA-directed RNA polymerase subunit beta (Protein of unknown function, DUF642)
BraA01002253	8.7607	38.8911	-2.13538	4.17027	4.95958e-11	4.59199e-08	AT5G48930	HCT	hydroxycinnamoyl-CoA shikimate/quinate hydroxycinnamoyl transferase
BraA03002351	20.9817	90.1975	-2.09938	6.08145	2.39525e-05	0.0032225	AT2G42530	COR15B	cold regulated 15b, a protein that protects chloroplast membranes during freezing.
BraA08002141	1.54359	6.61616	-2.05155	2.5342	1.74317e-05	0.00244977	AT4G27940	MTM1	manganese tracking factor for mitochondrial SOD2
BraA06000867	2.20588	9.24835	-2.03087	2.46812	0.000375182	0.0238144	AT2G33070	NSP2	nitrile specifier protein 2
BraA01002149	14.54	59.0652	-2.02117	4.8304	5.67802e-09	2.81918e-06	AT4G16780	HB-2	Encodes a homeodomain-leucine zipper protein that is rapidly and strongly induced by changes in the ratio of red to far-red light
BraA05002063	3.65155	14.6892	-2.00859	2.72294	0.000176756	0.0140512	AT1G48330		SsrA-binding protein
BraSca000802	5.16742	21.2558	-1.99373	4.09736	1.75657e-08	6.91209e-06	AT3G05640	EGR1	Protein phosphatase 2C family protein, functions as a negative regulator of plant growth with prominent effect on plant growth during drought stress
BraA06004817	100.575	391.181	-1.96613	7.52887	6.20499e-13	9.76665e-10	AT1G54040	TASTY	Epithiospecifier protein, interacts with WRKY53. Involved in pathogen resistance and leaf senescence.
BraA05002624	1.43545	5.50401	-1.93541	2.89532	0.000364586	0.0234929	AT3G21420	LBO1	2-oxoglutarate (2OG) and Fe(II)-dependent oxygenase superfamily protein, involved in biosynthesis of strigolactones.
BraA09000099	4.65008	18.0544	-1.93393	4.94393	0.000167488	0.013382	AT1G64780	AMT1;2	ammonium transporter 1;2
BraA09005327	3.20865	12.2424	-1.92734	2.42385	2.87659e-06	0.000545513	AT3G60390	HAT3	homeobox-leucine zipper protein 3
BraA09005060	7.24782	27.7634	-1.88945	4.26409	4.54812e-09	2.38624e-06	AT3G57020		Calcium-dependent phosphotriesterase superfamily protein
BraA07002639	3.64934	13.5604	-1.88392	2.63154	8.22734e-09	3.59718e-06	AT1G75030	TLP-3	encodes a PR5-like protein
BraA09006121	3.09128	11.1712	-1.82621	2.88667	4.48312e-05	0.0050403	AT1G17180	GSTU25	glutathione S-transferase TAU 25
BraA10000357	26.0083	92.5784	-1.81143	5.77422	1.70275e-05	0.00242963	AT1G04980	PDIL2-2	PDI-like 2-2
BraA01003642	49.7924	171.445	-1.78693	6.89858	0.0001175	0.0100514	AT3G49120	PERX34	peroxidase CB, expression induced by light
BraA01000166	23.1736	78.0462	-1.75108	5.40148	0.000878225	0.0433331	AT4G37370	CYP81D8	cytochrome P450, family 81, subfamily D, polypeptide 8
BraA09006599	3.05323	10.4515	-1.74083	4.05895	5.62514e-06	0.00100613	AT1G09500		NAD(P)-binding Rossmann-fold superfamily protein
BraA05001140	18.8215	62.2296	-1.70592	5.4954	0.000316397	0.0211021	AT2G34810		FAD-binding Berberine family protein
BraA03002147	8.23436	26.4153	-1.69459	4.21106	5.15524e-05	0.00548266	AT2G38750	ANNAT4	annexin 4
BraA03001901	12.2501	38.4243	-1.64861	4.16926	4.51707e-08	1.61588e-05	AT2G34360		MATE efflux family protein
BraA02001554	5.67587	17.8151	-1.60958	4.25881	6.79153e-05	0.00672319	AT5G53970	TAT7	Tyrosine transaminase family protein
BraA02001825	3.39596	10.5946	-1.60306	2.33238	0.000434367	0.0266029	AT3G20440	BE1	Encodes a putative glycoside hydrolase. Involved in organogenesis and somatic embryogenesis by regulating carbohydrate metabolism
BraA03005505	27.2551	82.1016	-1.59009	5.55809	0.000213132	0.0158148	AT4G24130		DUF538 family protein (Protein of unknown function, DUF538)
BraA10003068	5.43518	16.558	-1.58903	3.62751	4.85912e-05	0.00523853	AT5G03230		senescence regulator (Protein of unknown function, DUF584)
BraA03003147	7.54857	22.9836	-1.57278	3.62553	1.07004e-08	4.43223e-06	AT4G01450	UMAMIT30	nodulin MtN21 /EamA-like transporter family protein
BraA09003735	6.51853	19.4052	-1.55668	3.27818	5.57755e-05	0.00585271	AT1G30230	EF1BB	translation elongation factor EF1B/ribosomal protein S6 family protein
BraA04002151	2.15881	6.52497	-1.53065	2.19226	8.00066e-05	0.00754074	AT2G29460	GSTU4	glutathione S-transferase tau 4
BraA01001448	1.23	3.65347	-1.4808	2.07323	0.000699393	0.0371907	AT4G22920	NYE1	Similar to the tomato senescence-inducible chloroplast stay-green protein 1. It is upregulated during maximal senescence in the Arabidopsis life cycle, especially in senescent leaves. Acts antagonistically with SGR2 to balance chlorophyll catabolism in chloroplasts with the dismantling and remobilizing of other cellular components in senescing leaf cells.
BraA05001011	11.4216	32.1662	-1.47147	5.51556	0.000386301	0.0243869	AT2G36800	DOGT1	The UGT73C5 glucosylates both brassinolide and castasterone in the 23-O position
BraA07002948	1.60632	4.48057	-1.46963	1.65821	0.000675481	0.0362783	AT3G45140	LOX2	Chloroplast lipoxygenase required for wound-induced jasmonic acid accumulation in Arabidopsis.
BraA01000666	1.66213	4.42274	-1.45843	2.02413	0.000932812	0.0451768	AT4G31820	ENP	A member of the NPY family genes. Co-localizes to the late endosome with PID
BraSca001053	3.15304	9.0144	-1.44531	2.84329	1.33869e-05	0.00200676	AT3G21240	4CL2	4-coumarate:CoA ligase 2
BraA01004368	10.2259	27.445	-1.40789	4.6948	0.000249943	0.0176417	AT3G10185		Gibberellin-regulated family protein
BraA01001689	4.7503	12.2846	-1.38316	2.6663	0.000315203	0.0211021	AT4G25260		Plant invertase/pectin methylesterase inhibitor superfamily protein
BraA01003871	18.2527	47.2236	-1.37707	4.83448	4.18842e-06	0.000766578	AT3G16800		Protein phosphatase 2C family protein
BraA09002844	2.22574	5.91352	-1.37444	2.19716	0.000658545	0.0361167	AT4G06744		Leucine-rich repeat (LRR) family protein
BraA02002177	1.79255	4.79058	-1.36292	1.63994	7.63561e-05	0.00728391	AT1G70660	MMZ2	MMZ2/UEV1B encodes a protein that may play a role in DNA damage responses and error-free post-replicative DNA repair
BraA06002115	99.1922	254.29	-1.35876	7.16201	6.47577e-08	2.21584e-05	AT1G19450		Major facilitator superfamily protein
BraA01000738	4.20781	10.8419	-1.3326	2.6234	0.000981931	0.0468351	AT5G04590	SIR	sulfite reductase
BraA05002410	3.00458	7.89259	-1.32898	2.14779	6.12733e-05	0.00622863	AT1G32190		alpha/beta-Hydrolases superfamily protein
BraA10003047	2.66184	6.82832	-1.30488	2.16722	8.43866e-05	0.00785944	AT5G03640		AGCVIII kinase involved in the pulse-induced first positive phototropism.
BraA03005054	175.301	431.679	-1.30249	8.50226	6.00174e-09	2.86265e-06	AT4G17090	CT-BMY	chloroplast beta-amylase
BraA07003127	4.19041	10.2702	-1.29427	2.60318	0.00043239	0.0265852	AT1G67480		Galactose oxidase/kelch repeat superfamily protein
BraA01001223	7.51361	18.1474	-1.29387	4.19276	0.000992558	0.047199	AT4G20320		CTP synthase family protein
BraA06004605	1.90169	5.0116	-1.28566	2.07826	4.19229e-05	0.00485196	AT5G47550		Cystatin/monellin superfamily protein
BraA06003711	84.0447	201.899	-1.25855	6.9143	0.000715097	0.0375187	AT5G25460	DGR2	transmembrane protein, putative (Protein of unknown function, DUF642)
BraA05001456	7.89801	18.8098	-1.25306	4.60246	0.000952318	0.0458394	AT2G31380	STH	a B-box zinc finger protein that interacts with COP1
BraA06002109	4.65128	10.9885	-1.24657	3.65618	0.000900114	0.0441364	AT1G19390		Wall-associated kinase family protein
BraA06000871	146.455	346.884	-1.24123	8.10746	9.31462e-05	0.00847469	AT1G52030	MBP2	myrosinase-binding protein 2
BraA05002958	3.66053	8.66531	-1.23793	3.01596	0.000762599	0.0390987	AT3G20660	OCT4	organic cation/carnitine transporter4
BraA06004754	3.11181	6.84706	-1.23191	2.07271	0.000122763	0.0103914	AT5G45430		Protein kinase superfamily protein
BraA09006826	9.7439	22.441	-1.19727	4.0045	0.000190562	0.0146315	AT1G05200	GLR3.4	Encodes a putative glutamate receptor GLR3 with dual localization in plastid and plasma membrane.
BraA05001016	11.1128	25.5329	-1.1867	4.77757	0.000814203	0.0412076	AT2G36750	UGT73C1	UDP-glucosyl transferase 73C1
BraA01001281	7.39757	16.7538	-1.17421	3.45621	3.42533e-05	0.00434796	AT4G21215		transmembrane protein
BraA09006262	8.87354	19.647	-1.16576	3.78168	0.000863038	0.0429492	AT1G14720	XTH28	xyloglucan endotransglucosylase/hydrolase 28
BraA05004336	38.56	85.2363	-1.14024	6.39492	1.9417e-06	0.000407498	AT3G06510	SFR2	Glycosyl hydrolase superfamily protein
BraA03005695	26.4421	58.1879	-1.13333	5.03734	3.77631e-05	0.00453374	AT4G26940		Galactosyltransferase family protein
BraA04000325	17.274	36.843	-1.11657	4.23937	0.000223469	0.0161349	AT3G57800		basic helix-loop-helix (bHLH) DNA-binding superfamily protein
BraA05001365	10.0883	22.0106	-1.11113	4.18499	0.000388714	0.0243869	AT2G32440	KAO2	ent-kaurenoic acid hydroxylase 2
BraA01004734	9.04947	19.8913	-1.10647	4.24776	0.000365678	0.0234929	AT3G02510		Regulator of chromosome condensation (RCC1) family protein
BraA06000517	2.3953	5.37075	-1.08001	3.29876	0.000868535	0.0429898	AT3G44990	XTH31	xyloglucan endo-transglycosylase-related 8
BraA03001189	6.96412	15.0314	-1.07543	4.31033	0.000449976	0.0271365	AT5G59480		Haloacid dehalogenase-like hydrolase (HAD) superfamily protein
BraA01004729	7.05179	14.5915	-1.05888	3.22057	2.58706e-06	0.000510853	AT3G02570	MEE31	Mannose-6-phosphate isomerase, type I
BraA03002593	4.10949	8.72237	-1.0569	3.18006	0.000492216	0.0289085	AT4G22100	BGLU3	beta glucosidase 2
BraA10000781	10.1827	21.0365	-1.05051	3.76313	0.000529005	0.0307803	AT5G51750	SBT1.3	subtilase 1.3
BraA05003570	14.1846	29.0608	-1.0405	5.08765	3.18834e-05	0.00408003	AT3G15430		Regulator of chromosome condensation (RCC1) family protein
BraA01000104	14.4708	30.2436	-1.03377	4.35766	0.000257672	0.0181061	AT4G40060	HB16	homeobox protein 16
BraA09004858	5.25351	10.5686	-1.02755	2.77716	0.00037522	0.0238144	AT3G54880		zinc finger protein
BraA09001287	27.4449	55.7183	-1.02581	5.36808	0.000219345	0.0159837	AT2G20610	SUR1	Encodes a C-S lyase involved in converting S-alkylthiohydroximate to thiohydroximate in glucosinolate biosynthesis. Confers auxin overproduction
BraA08002882	15.9835	32.7493	-1.02494	4.44545	0.000454414	0.0272995	AT1G27450	APT1	adenine phosphoribosyl transferase 1
BraA07000076	7.41728	15.2604	-1.01958	3.31908	4.54021e-05	0.00504062	AT2G20010		Gls protein (DUF810)
BraA09000270	24.2723	49.0002	-1.0091	5.28236	1.82692e-07	5.8685e-05	AT4G03400	DFL2	Encodes a GH3-related gene involved in red light-specific hypocotyl elongation
BraA02001089	5.8694	11.9767	-1.00111	2.89025	0.000443903	0.026977	AT5G22860		Serine carboxypeptidase S28 family protein
