## Supplemental Table 5 for "*BrphyB* is critical for rapid recovery to darkness in mature *Brassica rapa* leaves"

### Sheet: Info
Supplementary Table 5: A comparison of genes differentially expressed in dark and re-illumination from Parlitz et al. 2018 and A.thaliana orthologs of B.rapa genes in Dark vs. Pre and Recovery vs. Dark. Yellow genes do not show differential expression in our experiment. Blue show unexpected down regulation in dark. Red genes are "reversible" in that they are upregulated in in D and down in R. Gre…

### Sheet: Senescence genes in B.rapa
A.thaliana	Description	B. rapa_1	B. rapa_2	B. rapa_3
AT1G01480	AT-ACC2__ACS2; 1-aminocyclopropane-1-carboxylate synthase					Legend
AT1G02220	ANAC003 (Arabidopsis NAC domain containing protein 3); transcription factor					not DEG in B.rapa
AT1G03940	transferase family protein					DOWN regulated upon dark and UP regulated upon recovery
AT1G05000	tyrosine specific protein phosphatase family protein					UP regulated upon dark and DOWN regulated upon recovery => "reversible" SAG genes
AT1G05340	unknown protein					UP regulated upon dark => "non reversible" SAG genes
AT1G06520	ATGPAT1__GPAT1 (GLYCEROL-3-PHOSPHATE ACYLTRANSFERASE 1); 1-acylglycerol-3-phosphate O-acyltransferase/ acyltransferase					The three first columns (Ath) come from Parlitz et al. 2011
AT1G17020	ATSRG1__SRG1 (SENESCENCE-RELATED GENE 1); oxidoreductase, acting on diphenols and related substances as donors, oxygen as acceptor / oxidoreductase, acting on paired donors, with incorporation or reduction of molecular oxygen, 2-oxoglutarate as one donor,
AT1G19210	AP2 domain-containing transcription factor, putative
AT1G22070	TGA3; DNA binding / calmodulin binding / protein binding / transcription factor
AT1G22160	senescence-associated protein-related
AT1G24600	unknown protein
AT1G29860	ATWRKY71__WRKY71; transcription factor
AT1G30700	FAD-binding domain-containing protein
AT1G32740	protein binding / zinc ion binding
AT1G34040	alliinase family protein
AT1G48000	AtMYB112__MYB112 (myb domain protein 112); DNA binding / transcription factor
AT1G52880	ANAC018_ATNAM_NARS2__NAM (NO APICAL MERISTEM); transcription factor
AT1G52890	ANAC019 (Arabidopsis NAC domain containing protein 19); transcription factor
AT1G56010	anac021_ANAC022__NAC1; transcription factor
AT1G56600	AtGolS2 (Arabidopsis thaliana galactinol synthase 2); transferase, transferring glycosyl groups / transferase, transferring hexosyl groups
AT1G56650	ATMYB75_MYB75_SIAA1__PAP1 (PRODUCTION OF ANTHOCYANIN PIGMENT 1); DNA binding / transcription factor
AT1G62300	ATWRKY6__WRKY6; transcription factor
AT1G65690	harpin-induced protein-related / HIN1-related / harpin-responsive protein-related
AT1G65730	YSL7 (YELLOW STRIPE LIKE 7); oligopeptide transporter
AT1G66390	ATMYB90_PAP2__MYB90 (MYB DOMAIN PROTEIN 90); DNA binding / transcription factor
AT1G66690	S-adenosyl-L-methionine:carboxyl methyltransferase family protein
AT1G69480	EXS family protein / ERD1/XPR1/SYG1 family protein
AT1G72830	ATHAP2C_HAP2C__NF-YA3 (NUCLEAR FACTOR Y, SUBUNIT A3); transcription factor
AT1G73220	AtOCT1 (Arabidopsis thaliana ORGANIC CATION/CARNITINE TRANSPORTER1); carbohydrate transmembrane transporter/ carnitine transporter/ transporter
AT1G73260	ATKTI1_KTI1__trypsin and protease inhibitor family protein / Kunitz family protein
AT1G74010	strictosidine synthase family protein
AT2G01890	ATPAP8__PAP8 (PURPLE ACID PHOSPHATASE 8); acid phosphatase/ protein serine/threonine phosphatase
AT2G03850	late embryogenesis abundant domain-containing protein / LEA domain-containing protein
AT2G22470	ATAGP2__AGP2 (ARABINOGALACTAN PROTEIN 2)
AT2G23150	ATNRAMP3__NRAMP3 (NATURAL RESISTANCE-ASSOCIATED MACROPHAGE PROTEIN 3); inorganic anion transmembrane transporter/ manganese ion transmembrane transporter/ metal ion transmembrane transporter
AT2G29350	SAG13; alcohol dehydrogenase/ oxidoreductase
AT2G29470	GST21__ATGSTU3 (ARABIDOPSIS THALIANA GLUTATHIONE S-TRANSFERASE TAU 3); glutathione transferase
AT2G30750	CYP71A12 (cytochrome P450, family 71, subfamily A, polypeptide 12); electron carrier/ heme binding / iron ion binding / monooxygenase/ oxygen binding
AT2G31945	unknown protein
AT2G33080	AtRLP28 (Receptor Like Protein 28); protein binding
AT2G35070	unknown protein
AT2G37750	unknown protein
AT2G43000	anac042 (Arabidopsis NAC domain containing protein 42); transcription factor
AT2G44240	unknown protein
AT2G44910	ATHB-4__ATHB4 (ARABIDOPSIS THALIANA HOMEOBOX-LEUCINE ZIPPER PROTEIN 4); DNA binding / transcription factor
AT2G45040	matrix metalloproteinase
AT2G45130	ATSPX3__SPX3 (SPX DOMAIN GENE 3)
AT2G45210	auxin-responsive protein-related
AT2G45220	pectinesterase family protein
AT2G45570	CYP76C2; electron carrier/ heme binding / iron ion binding / monooxygenase/ oxygen binding
AT2G46680	ATHB7__ATHB-7 (ARABIDOPSIS THALIANA HOMEOBOX 7); transcription activator/ transcription factor
AT2G47040	VGD1 (VANGUARD1); enzyme inhibitor/ pectinesterase
AT3G01420	ALPHA-DOX1_DIOX1__DOX1; lipoxygenase
AT3G04420	anac048 (Arabidopsis NAC domain containing protein 48); transcription factor
AT3G05630	PDLZ2_PLDZETA2__PLDP2; phospholipase D
AT3G08860	PYD4__alanine--glyoxylate aminotransferase, putative / beta-alanine-pyruvate aminotransferase, putative / AGT, putative
AT3G12910	transcription factor
AT3G13672	seven in absentia (SINA) family protein
AT3G14060	unknown protein
AT3G14280	unknown protein
AT3G16360	AHP4 (HPT PHOSPHOTRANSMITTER 4); histidine phosphotransfer kinase/ transferase, transferring phosphorus-containing groups
AT3G18250	unknown protein
AT3G21520	unknown protein
AT3G23250	ATMYB15_ATY19__MYB15 (MYB DOMAIN PROTEIN 15); DNA binding / transcription factor
AT3G29590	AT5MAT; O-malonyltransferase/ transferase
AT3G47950	AHA4; ATPase/ hydrogen-exporting ATPase, phosphorylative mechanism
AT3G57950	unknown protein
AT3G61930	unknown protein
AT4G00700	C2 domain-containing protein
AT4G01390	FUNCTIONS IN: molecular_function unknown; INVOLVED IN: biological_process unknown; EXPRESSED IN: stem, cotyledon, hypocotyl, root, leaf; EXPRESSED DURING: LP.06 six leaves visible, LP.04 four leaves visible; CONTAINS InterPro DOMAIN/s: TRAF-like (InterPro
AT4G02380	AtLEA5__SAG21 (SENESCENCE-ASSOCIATED GENE 21)
AT4G03320	tic20-IV (TRANSLOCON AT THE INNER ENVELOPE MEMBRANE OF CHLOROPLASTS 20-IV)
AT4G10380	NLM6_NLM8__NIP5;1; arsenite transmembrane transporter/ boron transporter/ water channel
AT4G11070
AT4G12080	AHL1_ATAHL1__DNA-binding family protein
AT4G14090	UDP-glucoronosyl/UDP-glucosyl transferase family protein
AT4G18980	unknown protein
AT4G21120	CAT1__AAT1 (AMINO ACID TRANSPORTER 1); L-glutamate transmembrane transporter/ L-lysine transmembrane transporter/ arginine transmembrane transporter/ cationic amino acid transmembrane transporter
AT4G22870	leucoanthocyanidin dioxygenase, putative / anthocyanidin synthase, putative
AT4G23680	major latex protein-related / MLP-related
AT4G23700	CHX17__ATCHX17 (CATION/H+ EXCHANGER 17); monovalent cation:proton antiporter/ sodium:hydrogen antiporter
AT4G23810	ATWRKY53__WRKY53; DNA binding / protein binding / transcription activator/ transcription factor
AT4G28530	anac074 (Arabidopsis NAC domain containing protein 74); transcription factor
AT4G33040	glutaredoxin family protein
AT4G34410	RRTF1 ({REDOX RESPONSIVE TRANSCRIPTION FACTOR 1); DNA binding / transcription factor
AT5G02580	unknown protein
AT5G02780	GSTL1__In2-1 protein, putative
AT5G04340	C2H2_CZF2__ZAT6 (ZINC FINGER OF ARABIDOPSIS THALIANA 6); nucleic acid binding / transcription factor/ zinc ion binding
AT5G06510	NF-YA10 (NUCLEAR FACTOR Y, SUBUNIT A10); transcription factor
AT5G13080	ATWRKY75__WRKY75; transcription factor
AT5G17220	GST26_TT19__ATGSTF12 (ARABIDOPSIS THALIANA GLUTATHIONE S-TRANSFERASE PHI 12); glutathione transferase
AT5G22290	anac089 (Arabidopsis NAC domain containing protein 89); transcription factor
AT5G25110	SnRK3.25__CIPK25 (CBL-INTERACTING PROTEIN KINASE 25); ATP binding / kinase/ protein kinase/ protein serine/threonine kinase
AT5G25820	exostosin family protein
AT5G42800	M318_TT3__DFR (DIHYDROFLAVONOL 4-REDUCTASE); dihydrokaempferol 4-reductase
AT5G43840	HSFA6A__AT-HSFA6A; DNA binding / transcription factor
AT5G46960	invertase/pectin methylesterase inhibitor family protein
AT5G52310	COR78_LTI140_RD29A__LTI78 (LOW-TEMPERATURE-INDUCED 78)
AT5G54060	UF3GT (udp-glucose:flavonoid 3-O-glucosyltransferase); transferase, transferring glycosyl groups
AT5G61430	ATNAC5__ANAC100 (ARABIDOPSIS NAC DOMAIN CONTAINING PROTEIN 100); transcription factor
AT5G61890	AP2 domain-containing transcription factor family protein
AT5G67310	CYP81G1; electron carrier/ heme binding / iron ion binding / monooxygenase/ oxygen binding
AT3G19380	PUB25 (PLANT U-BOX 25); binding / ubiquitin-protein ligase	BraA01003620	BraA05003104
AT4G11650	ATOSM34 (osmotin 34)	BraA01001471
AT5G16570	GLN1;4; glutamate-ammonia ligase	BraA02000716	BraA10001934	BraA10002074
AT4G17670	senescence-associated protein-related	BraA03005082
AT3G15510	ANAC056_NARS1__ATNAC2 (ARABIDOPSIS NAC DOMAIN CONTAINING PROTEIN 2); transcription factor	BraA01003972	BraA05003561
AT4G37430	CYP81F1__CYP91A2 (CYTOCHROME P450 MONOOXYGENASE 91A2); electron carrier/ heme binding / iron ion binding / monooxygenase/ oxygen binding	BraA01000159
AT4G37990	ATCAD8_CAD-B2__ELI3-2 (ELICITOR-ACTIVATED GENE 3-2); aryl-alcohol dehydrogenase/ mannitol dehydrogenase	BraA08002414
AT1G02340	FBI1_REP1_RSF1__HFR1 (LONG HYPOCOTYL IN FAR-RED); DNA binding / protein binding / transcription factor	BraA09006975	BraA10000108
AT1G02470	FUNCTIONS IN: molecular_function unknown; INVOLVED IN: biological_process unknown; LOCATED IN: chloroplast; EXPRESSED IN: 10 plant structures; EXPRESSED DURING: 4 anthesis, C globular stage, petal differentiation and expansion stage; CONTAINS InterPro DOM	BraA09006962
AT1G14080	ATFUT6__FUT6 (FUCOSYLTRANSFERASE 6); fucosyltransferase/ transferase, transferring glycosyl groups	BraA06001593	BraA09006311
AT1G15380	lactoylglutathione lyase family protein / glyoxalase I family protein	BraA06001724	BraA08003405
AT1G34180	anac016 (Arabidopsis NAC domain containing protein 16); transcription factor	BraA05002269
AT1G62760	invertase/pectin methylesterase inhibitor family protein	BraA09001656
AT1G69490	ANAC029_ATNAP__NAP (NAC-like, activated by AP3/PI); transcription factor	BraA07002881	BraA07003288
AT1G79900	ATMBAC2__BAC2; L-ornithine transmembrane transporter/ binding / carnitine:acyl carnitine antiporter	BraA07004197
AT1G80160	lactoylglutathione lyase family protein / glyoxalase I family protein	BraA02002839
AT2G18050	HIS1-3 (HISTONE H1-3); DNA binding / nucleosomal DNA binding	BraA09001194
AT2G25625	unknown protein	BraA04001893
AT2G28110	IRX7__FRA8 (FRAGILE FIBER 8); glucuronosyltransferase/ transferase	BraA04002028	BraA07001856
AT2G28200	nucleic acid binding / transcription factor/ zinc ion binding	BraA07001862
AT3G01970	ATWRKY45__WRKY45; transcription factor	BraA09003291
AT3G04070	anac047 (Arabidopsis NAC domain containing protein 47); transcription factor	BraA01004624
AT3G10320	transferase, transferring glycosyl groups	BraA05004056
AT3G10500	anac053 (Arabidopsis NAC domain containing protein 53); transcription factor	BraA01004345
AT3G29035	ANAC059__ATNAC3 (ARABIDOPSIS NAC DOMAIN CONTAINING PROTEIN 3); protein heterodimerization/ transcription factor	BraA06004124	BraA09000389
AT3G55890	yippee family protein	BraA07002008
AT3G60140	BGLU30_SRG2__DIN2 (DARK INDUCIBLE 2); catalytic/ cation binding / hydrolase, hydrolyzing O-glycosyl compounds	BraA04000208	BraA09005305
AT3G62590	lipase class 3 family protein	BraA09005494
AT4G15610	integral membrane family protein	BraA03004936
AT4G33150	LKR_LKR/SDH_SDH__lysine-ketoglutarate reductase/saccharopine dehydrogenase bifunctional enzyme	BraA01000519
AT4G35770	ATSEN1_DIN1__SEN1 (SENESCENCE 1)	BraA01000296
AT5G07100	WRKY26; transcription factor	BraA02000241
AT5G07680	ANAC079_ATNAC4__ANAC080 (ARABIDOPSIS NAC DOMAIN CONTAINING PROTEIN 80); transcription factor	BraA02000260
AT5G11520	YLS4__ASP3 (ASPARTATE AMINOTRANSFERASE 3); L-aspartate:2-oxoglutarate aminotransferase	BraA03000503
AT5G13180	ANAC083 (ARABIDOPSIS NAC DOMAIN CONTAINING PROTEIN 83); transcription factor	BraA02000504	BraA03000591	BraA10002320
AT5G13330	Rap2.6L (related to AP2 6L); DNA binding / transcription factor	BraA03000599
AT5G18270	ANAC087; transcription factor	BraA10001933
AT5G39520	unknown protein	BraA04001271
AT5G40690	INVOLVED IN: biological_process unknown; EXPRESSED IN: 18 plant structures; EXPRESSED DURING: 10 growth stages; CONTAINS InterPro DOMAIN/s: EF-HAND 1 (InterPro:IPR018247); BEST Arabidopsis thaliana protein match is: unknown protein (TAIR:AT2G41730.1); Has	BraA08001010
AT5G51070	CLPD_SAG15__ERD1 (EARLY RESPONSIVE TO DEHYDRATION 1); ATP binding / ATPase/ nucleoside-triphosphatase/ nucleotide binding / protein binding	BraA03001648
AT5G64530	ANAC104__XND1; transcription factor	BraA02004433	BraA06003227	BraA09000881
AT1G02310	glycosyl hydrolase family protein 5 / cellulase family protein / (1-4)-beta-mannan endohydrolase, putative	BraA10000106
AT1G19200	senescence-associated protein-related	BraA06002079
AT1G32350	AOX1D (alternative oxidase 1D); alternative oxidase	BraA05002387
AT1G69570	Dof-type zinc finger domain-containing protein	BraA07003298	BraA07002878
AT2G15480	UGT73B5 (UDP-glucosyl transferase 73B5); UDP-glucosyltransferase/ UDP-glycosyltransferase/ quercetin 3-O-glucosyltransferase/ transferase, transferring glycosyl groups	BraA07000531	BraA08003144
AT3G15500	ATNAC3__ANAC055 (ARABIDOPSIS NAC DOMAIN CONTAINING PROTEIN 55); transcription factor	BraA05003564
AT5G39610	ANAC092_ATNAC2_ORE1__ATNAC6 (ARABIDOPSIS NAC DOMAIN CONTAINING PROTEIN 6); protein heterodimerization/ protein homodimerization/ transcription factor	BraA04001279
AT4G24000	CSLG2__ATCSLG2; cellulose synthase/ transferase/ transferase, transferring glycosyl groups	BraA01001556
AT2G47190	ATMYB2__MYB2 (MYB DOMAIN PROTEIN 2); DNA binding / calmodulin binding / transcription activator/ transcription factor	BraA05000147
AT4G02280	ATSUS3__SUS3 (sucrose synthase 3); UDP-glycosyltransferase/ sucrose synthase/ transferase, transferring glycosyl groups	BraA09000183
AT1G07430	HAI2__protein phosphatase 2C, putative / PP2C, putative	BraA10000604	BraA05001926
AT1G74590	ATGSTU10__GSTU10 (GLUTATHIONE S-TRANSFERASE TAU 10); glutathione transferase	BraA05003225
AT5G45890	SAG12 (SENESCENCE-ASSOCIATED GENE 12); cysteine-type peptidase	BraA06000198
AT4G04460	aspartyl protease family protein	BraA09003068
AT1G54570	esterase/lipase/thioesterase family protein	BraA09001995
AT1G68620	hydrolase	BraA07002914	BraA02002025
AT2G41380	embryo-abundant protein-related	BraA04002986
AT2G46830	CCA1 (CIRCADIAN CLOCK ASSOCIATED 1); DNA binding / transcription activator/ transcription factor/ transcription repressor	BraA05000184
AT5G13170	SAG29 (SENESCENCE-ASSOCIATED PROTEIN 29)	BraA10002321
AT5G26940	exonuclease family protein	BraA06003811
AT5G50260	cysteine proteinase, putative	BraA03002777
AT5G63790	ANAC102 (ARABIDOPSIS NAC DOMAIN CONTAINING PROTEIN 102); transcription factor	BraA02004398
AT5G65300	unknown protein	BraA09000916
Legend
